# Accounting for heterogeneity due to environmental sources in meta-analysis of genome-wide association studies

**DOI:** 10.1101/2024.05.17.594687

**Authors:** Siru Wang, Oyesola O. Ojewunmi, Abram Kamiza, Michele Ramsay, Andrew P Morris, Tinashe Chikowore, Segun Fatumo, Jennifer L Asimit

## Abstract

Meta-analysis of genome-wide association studies (GWAS) across diverse populations offers power gains to identify loci associated with complex traits and diseases. Often heterogeneity in effect sizes across populations will be correlated with genetic ancestry and environmental exposures (e.g. lifestyle factors). We present an environment-adjusted meta-regression model (env-MR-MEGA) to detect genetic associations by adjusting for and quantifying environmental and ancestral heterogeneity between populations. In simulations, env-MR-MEGA had similar or greater association power than MR-MEGA, with notable gains when the environmental factor had a greater correlation with the trait than ancestry. In our analysis of low-density lipoprotein cholesterol in ∼19,000 individuals across twelve sex-stratified GWAS from Africa, adjusting for sex, BMI, and urban status, we identified additional heterogeneity beyond ancestral effects for nine variants. Env-MR-MEGA provides an approach to account for environmental effects using summary-level data, making it a useful tool for meta-analyses without the need to share individual-level data.
