## Supplementary Data 1 for "Accounting for heterogeneity due to environmental sources in meta-analysis of genome-wide association studies"

### Sheet: SData 1
Supplementary Data 1. Genetic Variants in twelve sex-stratified African cohorts overlapping with African/American Admixed Ancestries in GLGC Dataset: env-MR-MEGA Methods for LDL-Cholesterol
Column headings are as follows: pvalue_association: association p-values of twelve cohorts using env-MEGA with the covariate(s) Sex, BMI, Sex+BMI, and Urban status; PC: p-value for heterogeneity due to ancestry only; PC_env: p-value due to ancestry and environmental variables; env: P-value due to environmental variable(s) only. The heterogeneity P-values in green are p-values < 0.05 using env-MR-…
						env-MR-MEGA
						Sex				BMI				Sex + BMI				Urban status				Sex + Urban status
MARKERNAME	SNP	chr	pos (build 37)	ref	alt	pvalue_association	PC_env	env	PC	pvalue_association	PC_env	env	PC	pvalue_association	PC_env	env	PC	pvalue_association	PC_env	env	PC	pvalue_association	PC_env	env	PC
1:53735514	rs7349164	1	53735514	G	C	0.765342	0.664241	0.951512	0.455828	0.540521	0.41631	0.259947	0.76143	0.61893	0.513835	0.428655	0.74415	0.517479	0.393789	0.234882	0.44262	0.661963	0.560057	0.493682	0.442471
1:55529215	rs28362286	1	55529215	C	A	8.78e-69	0.833406	0.464552	0.800022	1.08e-68	0.929593	0.730512	0.807038	7.82e-68	0.906839	0.709139	0.995073	1.34e-69	0.199328	0.03772	0.531013	4.68e-69	0.152374	0.041334	0.42425
1:93168083	rs114138180	1	93168083	C	T	0.015599	0.566587	0.988139	0.363733	0.013567	0.502575	0.568982	0.562794	0.025974	0.641613	0.783105	0.574244	0.015562	0.565455	0.93973	0.378644	0.031473	0.729555	0.997099	0.378791
1:109817590	rs12740374	1	109817590	G	T	1.8e-25	0.001133	0.026378	0.002716	3.32e-25	0.002038	0.054897	0.000835	8.72e-25	0.002509	0.069057	0.015255	1.99e-24	0.01114	0.840165	0.006962	9.85e-25	0.002805	0.07828	0.006278
1:234728198	rs11576986	1	234728198	A	G	0.035645	0.18635	0.656438	0.093037	0.024717	0.128404	0.301723	0.06813	0.04661	0.217876	0.563199	0.077092	0.020402	0.105522	0.217971	0.048321	0.038599	0.181744	0.442238	0.047452
2:16890382	rs798383	2	16890382	C	G	0.353086	0.303911	0.081408	0.787092	0.306642	0.257452	0.0636	0.795869	0.364312	0.323635	0.130896	0.956743	0.792887	0.823278	0.576194	0.856497	0.460922	0.424681	0.195164	0.870033
2:17471611	rs10210899	2	17471611	T	C	0.036424	0.025001	0.029986	0.070066	0.097801	0.074037	0.129738	0.036892	0.067394	0.052065	0.092946	0.292371	0.215475	0.180226	0.617583	0.189714	0.057794	0.044069	0.075984	0.169746
2:20054057	rs10184466	2	20054057	G	A	0.273631	0.664062	0.690279	0.516735	0.223775	0.54577	0.399499	0.870109	0.334822	0.706418	0.691071	0.866625	0.140663	0.340121	0.164332	0.992851	0.221561	0.488426	0.365956	0.993602
2:20746932	rs10183220	2	20746932	A	G	0.180769	0.33867	0.48248	0.214367	0.158763	0.295057	0.361213	0.547831	0.088428	0.153987	0.149208	0.392445	0.174667	0.326557	0.444856	0.191812	0.239698	0.42515	0.609873	0.186593
2:21385778	rs1712248	2	21385778	C	G	1.1e-07	0.009958	0.053075	0.032593	3.56e-07	0.030821	0.258763	0.341424	3.69e-07	0.022714	0.152834	0.166032	5.59e-07	0.047453	0.572257	0.022074	2.91e-07	0.018251	0.118271	0.026105
2:22008348	rs1376632	2	22008348	G	C	0.42749	0.578109	0.221029	0.737636	0.67135	0.923227	0.942389	0.817916	0.433593	0.560299	0.285034	0.750668	0.24307	0.309205	0.077545	0.37753	0.210339	0.260729	0.090957	0.369229
2:23015285	rs11889451	2	23015285	C	T	0.401602	0.347919	0.536389	0.244641	0.447455	0.39628	0.815883	0.527185	0.538861	0.502777	0.809266	0.441072	0.372801	0.318344	0.437449	0.370384	0.47217	0.430451	0.635231	0.369537
2:23916038	rs34964606	2	23916038	G	A	0.84688	0.711843	0.677808	0.553561	0.8693	0.743045	0.839404	0.543182	0.865444	0.759849	0.71591	0.43421	0.691835	0.526464	0.310767	0.33714	0.781536	0.652697	0.534046	0.334222
2:24712930	rs11884143	2	24712930	C	G	0.007064	0.003453	0.520761	0.00128	0.006764	0.003296	0.474434	0.001157	0.005872	0.003122	0.258505	0.000577	0.000949	0.000412	0.026534	0.005138	0.00168	0.000833	0.059245	0.005431
2:25633242	rs10180663	2	25633242	T	C	0.049925	0.301207	0.841051	0.161106	0.049054	0.296023	0.773523	0.244724	0.082138	0.415582	0.85425	0.256538	0.032379	0.195609	0.298832	0.096734	0.06115	0.318345	0.578277	0.096254
2:26748504	rs13025681	2	26748504	T	C	0.418605	0.450625	0.123313	0.908945	0.660335	0.766435	0.348349	0.717394	0.562563	0.619645	0.304836	0.908483	0.805394	0.950304	0.769776	0.839354	0.540015	0.592352	0.28191	0.853788
2:27527321	rs7575245	2	27527321	G	A	0.54623	0.694513	0.597126	0.545651	0.592775	0.75972	0.948333	0.575915	0.674045	0.818487	0.827772	0.601739	0.589766	0.755532	0.883063	0.605882	0.687606	0.834091	0.865038	0.609359
2:44074431	rs4245791	2	44074431	C	T	0.010169	0.076088	0.83858	0.03229	0.002495	0.018046	0.072238	0.267712	0.001397	0.00958	0.037915	0.196741	0.003071	0.022336	0.096348	0.053988	0.006556	0.045101	0.233837	0.053622
3:32541553	rs17029617	3	32541553	G	A	0.233026	0.182186	0.053268	0.515037	0.569805	0.529271	0.297112	0.331235	0.344031	0.296281	0.150539	0.768848	0.744309	0.743833	0.738111	0.612662	0.323176	0.275782	0.136173	0.602188
5:74656539	rs12916	5	74656539	T	C	0.010291	0.694215	0.283595	0.846504	0.007654	0.546299	0.176226	0.492151	0.015895	0.700285	0.387814	0.629631	0.01239	0.796399	0.395693	0.691698	0.017026	0.731344	0.422038	0.691302
5:156392248	rs12517431	5	156392248	C	T	0.001136	0.45923	0.781022	0.276186	0.000345	0.156476	0.099988	0.864038	0.000232	0.082595	0.056572	0.46414	0.000361	0.163273	0.106433	0.954073	0.000838	0.255121	0.244539	0.953639
6:160986280	rs190068306	6	160986280	G	A	9.15e-10	0.307344	0.504139	0.219052	1.84e-10	0.073868	0.051876	0.281434	5.97e-10	0.119687	0.124581	0.232264	1.86e-10	0.074639	0.052608	0.539102	6.21e-10	0.123689	0.129915	0.563715
7:25991022	rs192361639	7	25991022	T	G	0.072646	0.451636	0.130354	0.756335	0.108615	0.652684	0.257087	0.444725					0.100059	0.607019	0.222024	0.442867
7:137562744	rs3735018	7	137562744	G	C	0.000838	0.795462	0.587109	0.684737	0.000421	0.467566	0.178032	0.394937	0.000994	0.610157	0.374268	0.370271	0.000125	0.15788	0.034522	0.179571	0.000322	0.260147	0.102962	0.180789
8:9183596	rs4841132	8	9183596	A	G	8.97e-05	0.636965	0.936491	0.437234	8.86e-05	0.631431	0.859566	0.604697	0.000235	0.778175	0.963029	0.597095	7.01e-05	0.525635	0.462981	0.869324	0.000192	0.692959	0.763506	0.870035
8:11588404	rs10109678	8	11588404	C	T	0.475787	0.629031	0.611348	0.451132	0.491365	0.6517	0.692341	0.550736	0.61989	0.782521	0.874776	0.69783	0.453967	0.597271	0.524793	0.880158	0.55226	0.698631	0.696034	0.874212
8:59412924	rs3808607	8	59412924	G	T	0.02443	0.014971	0.565051	0.006808	0.010459	0.006004	0.128814	0.005595	0.019892	0.012988	0.281529	0.004996	0.002543	0.001333	0.018812	0.04275	0.005416	0.003255	0.058055	0.042175
9:2640759	rs3780181	9	2640759	A	G	0.132805	0.932898	0.998757	0.805037	0.130825	0.924642	0.844371	0.796616	0.211468	0.973334	0.967245	0.785894	0.072666	0.582752	0.218324	0.464654	0.126834	0.743013	0.466393	0.465145
9:107543513	rs77877520	9	107543513	A	G	0.071262	0.258097	0.079483	0.620923	0.095817	0.348246	0.12611	0.29466	0.117972	0.380451	0.198137	0.572621	0.211195	0.740606	0.586464	0.635075	0.120343	0.387565	0.203646	0.619576
9:108171763	rs11506820	9	108171763	C	T	0.556706	0.57091	0.313235	0.607249	0.676443	0.723369	0.563268	0.647166	0.339978	0.323139	0.15903	0.385172	0.591996	0.615026	0.368312	0.525376	0.543741	0.551147	0.35883	0.529944
9:136155000	rs635634	9	136155000	C	T	0.033684	0.392785	0.129831	0.772564	0.070329	0.750376	0.473844	0.999744	0.061936	0.546322	0.305566	0.819165	0.069367	0.742268	0.459592	0.541697	0.047574	0.440167	0.216849	0.553958
12:52562466	rs7296443	12	52562466	T	C	0.899373	0.803172	0.399319	0.849887	0.967413	0.922318	0.652588	0.938703	0.775282	0.656765	0.341162	0.737206	0.96386	0.915089	0.627441	0.879842	0.926695	0.860948	0.600246	0.877846
12:53443278	rs11170385	12	53443278	T	G	0.821013	0.867525	0.670672	0.728782	0.815253	0.859875	0.644357	0.709885	0.901516	0.93976	0.88386	0.789122	0.73951	0.759728	0.427821	0.569199	0.835379	0.862948	0.688165	0.556181
12:125308682	rs10846742	12	125308682	G	A	0.568861	0.524354	0.155505	0.841261	0.726754	0.716513	0.287358	0.74588	0.103937	0.076859	0.016454	0.159886	0.128905	0.09207	0.012643	0.491526	0.083043	0.060077	0.012156	0.519777
13:32988865	rs151330264	13	32988865	A	T	0.661366	0.693446	0.686999	0.530159	0.678915	0.716123	0.797919	0.928513					0.603592	0.619956	0.485013	0.63224
16:56989590	rs247616	16	56989590	C	T	0.03596	0.765001	0.698916	0.593814	0.038214	0.800123	0.948392	0.667463	0.066071	0.875948	0.899175	0.723784	0.034896	0.747782	0.638036	0.82266	0.061426	0.843425	0.817114	0.823403
16:65652630	rs7197514	16	65652630	A	G	0.581811	0.881162	0.637504	0.816024	0.618964	0.929257	0.927865	0.928336					0.539619	0.821191	0.491367	0.744918
16:72088461	rs5471	16	72088461	A	C	0.031387	0.826901	0.768535	0.657301	0.030905	0.818011	0.725349	0.709173	0.04824	0.835023	0.724263	0.635189	0.021659	0.62141	0.326418	0.828521	0.040331	0.751825	0.575411	0.826205
17:4693902	rs73339979	17	4693902	G	C	0.710582	0.598244	0.582907	0.472952	0.651935	0.532006	0.429603	0.50298	0.782158	0.698532	0.730919	0.51425	0.739223	0.632152	0.702636	0.622599	0.814181	0.738283	0.814457	0.620736
17:45735706	rs8078686	17	45735706	T	C	0.051341	0.382183	0.786863	0.224262	0.052301	0.389024	0.866761	0.257449	0.086778	0.515725	0.874355	0.273784	0.011409	0.085383	0.057009	0.099532	0.021807	0.146181	0.147865	0.100166
17:67133420	rs112299992	17	67133420	G	A	0.027784	0.498215	0.93641	0.309766	0.026969	0.485143	0.78167	0.653389	0.051612	0.650012	0.950799	0.752689	0.018294	0.339633	0.319982	0.518729	0.036491	0.499446	0.609231	0.518758
19:10584985	rs562149929	19	10584985	G	A	0.024878	0.092921	0.116914	0.152086	0.026969	0.101018	0.132101	0.368486					0.021523	0.079962	0.094315	0.317531
19:11191729	rs138294113	19	11191729	C	T	2.08e-31	0.070182	0.270342	0.043911	3.56e-31	0.113359	0.723821	0.181383	1.22e-30	0.121265	0.483845	0.596084	3.41e-31	0.109052	0.643879	0.067598	1.27e-30	0.125789	0.506996	0.062463
19:45412079	rs7412	19	45412079	C	T	5.69e-293	0.01686	0.132735	0.017371	1.05e-292	0.02945	0.308296	0.013247	1.12e-291	0.037016	0.322856	0.050389	1.22e-293	0.004047	0.020824	0.002975	1.09e-292	0.004989	0.031506	0.003086
20:39928506	rs6029616	20	39928506	G	T	0.213911	0.138385	0.239035	0.120379	0.351864	0.249002	0.996261	0.182014	0.23719	0.166059	0.306977	0.268126	0.228422	0.149355	0.271508	0.11115	0.202828	0.138883	0.243421	0.108919
